# Life history recorded in the vagino-cervical microbiome

**DOI:** 10.1101/533588

**Authors:** Zhuye Jie, Chen Chen, Lilan Hao, Fei Li, Liju Song, Xiaowei Zhang, Jie Zhu, Liu Tian, Xin Tong, Kaiye Cai, Yanmei Ju, Xinlei Yu, Ying Li, Hongcheng Zhou, Haorong Lu, Xuemei Qiu, Qiang Li, Yunli Liao, Dongsheng Zhou, Heng Lian, Yong Zuo, Xiaomin Chen, Weiqiao Rao, Yan Ren, Yuan Wang, Jin Zi, Rong Wang, Na Liu, Jinghua Wu, Wei Zhang, Xiao Liu, Yang Zong, Weibin Liu, Liang Xiao, Yong Hou, Xun Xu, Huanming Yang, Jian Wang, Karsten Kristiansen, Huijue Jia

**Affiliations:** BGI-Shenzhen, Shenzhen 518083, China; Shenzhen Key Laboratory of Human Commensal Microorganisms and Health Research, BGI-Shenzhen, Shenzhen, China; Department of Biology, Ole Maaløes Vej 5, University of Copenhagen, Copenhagen, Denmark; Shenzhen Engineering Laboratory of Detection and Intervention of human intestinal microbiome, BGI-Shenzhen, Shenzhen, China; BGI Education Center, University of Chinese Academy of Sciences, BGI-Shenzhen, Shenzhen 518083, China; China National Genebank, BGI-Shenzhen, Shenzhen 518120, China; BGI-Qingdao, BGI-Shenzhen, Qingdao, 266555, China; James D. Watson Institute of Genome Sciences, Hangzhou, China

## Abstract

The vagina contains at least a billion microbial cells, which are dominated by Lactobacilli. Here we perform metagenomic shotgun sequencing on cervical samples from 1148 women. Factors such as pregnancy, delivery histories and breast-feeding were all more important than menstrual cycle in shaping the microbiome. *Bifidobacterium breve* was seen with older age at sexual debut; *Lactobacillus crispatus* negatively correlated with pregnancy history; potential markers for lack of menstrual regularity, heavy flow, dysmenorrhea, contraceptives were also identified. Other features such as mood fluctuations and facial speckles could potentially be deduced from the vagino-cervical microbiome. Gut and oral microbiome, plasma vitamins, metals, amino acids and hormones showed associations with the vagino-cervical microbiome. Our results offer an unprecedented glimpse into the microbiota of the female reproductive tract and call for international collaborations to better understand its long-term health impact.

**Highlights:** Shotgun sequencing of 1148 vagino-cervical samples reveal subtypes;

Other omics such as moods and skin features could be predicted by the vagino-cervical bacteria;

Factors such as delivery mode and breast-feeding associate with the vagino-cervical microbiome;

With dwindled Lactobacilli, postmenopausal samples are relatively enriched for viruses.
