## Supplementary material for "Life history recorded in the vagino-cervical microbiome": table s2

### Sheet: Sheet1
Table S2 Vagino-cervical microbiome taxa associated with female life history factors, related to Figure 3. Each factor was analyzed separately in a random-forest model for its importance in the composition of the vagino-cervical microbiota, lasso regression model for its 100 times boostrapping scale beta values, spearman correlation test and the combining three method average rank.
Female life history factors	Vagino-cervical microbiota	RFCV Importance	Spearman rho	Spearman pvalue	Average coefficient of boostrapping glmnet	Fraction of non-zero coefficient from boosrapping glmnet	Average rank	spearman qvalue
Marriage	s__Lactobacillus_crispatus	7.41559	-0.275312	1.99037e-10	-0.041559	0.77	6	1.7152e-08
Marriage	s__Lactobacillus_crispatus_t__Lactobacillus_crispatus_unclassified	7.13696	-0.274634	2.21316e-10	-0.0398994	0.74	7	1.7152e-08
Marriage	s__Lactobacillus_jensenii	3.41767	-0.206238	2.30848e-06	-0.00622012	0.3	86.5	2.23634e-05
Marriage	s__Lactobacillus_vaginalis	3.68103	-0.192536	1.06155e-05	-0.00435603	0.26	89.5	8.65999e-05
Marriage	s__Lactobacillus_vaginalis_t__GCF_000159435	3.68103	-0.192536	1.06155e-05	-0.00435603	0.26	89.5	8.65999e-05
Marriage	s__Acinetobacter_unclassified	2.88268	-0.234557	7.02306e-08	-0.0274333	0.62	105	9.89613e-07
Marriage	f__Moraxellaceae	2.4417	-0.246062	1.48568e-08	-0.0210795	0.56	138	5.0227e-07
Marriage	g__Acinetobacter	2.4417	-0.246062	1.48568e-08	-0.0210795	0.56	138	5.0227e-07
Marriage	s__Lactobacillus_jensenii_t__Lactobacillus_jensenii_unclassified	2.55145	-0.1892	1.51484e-05	-0.00440535	0.23	163	0.000103888
Marriage	o__Rhizobiales	2.13312	-0.237517	4.74509e-08	-0.0020089	0.12	196.5	7.35489e-07
Marriage	g__Lactobacillus	2.16715	-0.210728	1.36852e-06	-0.0189293	0.59	199	1.61064e-05
Marriage	f__Lactobacillaceae	2.12767	-0.211077	1.31333e-06	-0.0189351	0.59	207.5	1.61064e-05
Marriage	f__Bartonellaceae	1.80019	-0.242986	2.26832e-08	-0.00709707	0.31	261.5	5.0227e-07
Marriage	g__Bartonella	1.80019	-0.242986	2.26832e-08	-0.00709707	0.31	261.5	5.0227e-07
Marriage	s__Bartonella_unclassified	1.80019	-0.242986	2.26832e-08	-0.00709707	0.31	261.5	5.0227e-07
Marriage	c__Clostridia	2.42991	-0.113426	0.00991981	0	0	302	0.0290108
Marriage	o__Clostridiales	2.42991	-0.113426	0.00991981	0	0	302	0.0290108
Marriage	s__Ureaplasma_parvum	2.10854	-0.12609	0.00412144	0	0	323.5	0.0125259
Marriage	s__Ureaplasma_parvum_t__Ureaplasma_parvum_unclassified	2.10854	-0.12609	0.00412144	0	0	323.5	0.0125259
Marriage	f__Anelloviridae	2.60741	0.0970139	0.0275534	0.0228525	0.86	353.5	0.073634
Marriage	o__Bifidobacteriales	1.77481	0.135966	0.00196511	0.0121718	0.44	370.5	0.00662156
Marriage	f__Bifidobacteriaceae	1.77481	0.135966	0.00196511	0.0121718	0.44	370.5	0.00662156
Marriage	c__Negativicutes	2.86819	-0.0888157	0.0437374	0	0	385.5	0.0969306
Marriage	o__Selenomonadales	2.86819	-0.0888157	0.0437374	0	0	385.5	0.0969306
Marriage	g__Bifidobacterium	1.72819	0.103694	0.0184668	0.00189296	0.13	475	0.0530064
Marriage	g__Peptoniphilus	1.16648	-0.128255	0.00351833	0	0	552	0.0111294
Marriage	s__Bifidobacterium_breve	1.47223	0.0940302	0.0327195	0	0	577.5	0.0817989
Marriage	s__Bifidobacterium_breve_t__Bifidobacterium_breve_unclassified	1.47223	0.0940302	0.0327195	0	0	577.5	0.0817989
Marriage	g__Ureaplasma	0.692101	-0.169548	0.000108786	0	0	690	0.000538916
Age at marriage	o__Caudovirales	2.92828	0.178172	0.000827664	0	0	577	0.0637473
Age at marriage	f__Siphoviridae	3.14515	0.172484	0.00121647	0	0	534	0.0637473
Age at marriage	f__Bifidobacteriaceae	6.72873	0.168861	0.00154539	2.89643e-19	0.01	124	0.0637473
Age at marriage	o__Bifidobacteriales	6.1197	0.168861	0.00154539	0.000612341	0.06	165.5	0.0637473
Age at marriage	g__Gardnerella	6.35372	0.13779	0.00996069	0	0	205	0.234788
Age at marriage	s__Gardnerella_vaginalis	6.31316	0.13779	0.00996069	0	0	208	0.234788
Age at marriage	s__Gardnerella_vaginalis_t__Gardnerella_vaginalis_unclassified	6.1428	0.13779	0.00996069	0	0	219.5	0.234788
Age at marriage	p__Firmicutes	6.93895	-0.133018	0.0128782	0	0	186.5	0.265613
Age at marriage	g__Siphoviridae_noname	1.20873	0.125607	0.0189044	0	0	1464.5	0.279909
Age at marriage	c__Bacilli	7.03194	-0.124135	0.0203576	0	0	216.5	0.279909
Age at marriage	o__Lactobacillales	7.39047	-0.11987	0.0251302	0	0	211.5	0.279909
Age at marriage	p__Actinobacteria	5.19666	0.119043	0.0261589	0	0	348.5	0.279909
Age at marriage	c__Actinobacteria	4.9818	0.119043	0.0261589	0	0	370.5	0.279909
Age at marriage	o__Selenomonadales	1.26583	-0.118354	0.0270441	0	0	1444	0.279909
Age at marriage	f__Veillonellaceae	1.54185	-0.118279	0.0271427	0	0	1279	0.279909
Age at vaginal sexual debut	c__Bacilli	6.5079	-0.242061	2.57e-08	-0.0779465	1	16.5	1.19e-06
Age at vaginal sexual debut	f__Lactobacillaceae	6.58403	-0.239249	3.76e-08	-0.0800212	1	19	1.19e-06
Age at vaginal sexual debut	g__Lactobacillus	6.81724	-0.239081	3.85e-08	-0.0800224	1	16.5	1.19e-06
Age at vaginal sexual debut	o__Lactobacillales	6.11038	-0.2407	3.09e-08	-0.0797276	1	19	1.19e-06
Age at vaginal sexual debut	p__Firmicutes	6.66199	-0.240113	3.35e-08	-0.0793767	1	16.5	1.19e-06
Age at vaginal sexual debut	c__Actinobacteria	6.59519	0.234319	7.25e-08	0.0685593	0.98	21	1.6e-06
Age at vaginal sexual debut	p__Actinobacteria	6.59519	0.234319	7.25e-08	0.0685593	0.98	21	1.6e-06
Age at vaginal sexual debut	f__Bifidobacteriaceae	7.79332	0.226532	1.98e-07	0.0944368	1	17	3.41e-06
Age at vaginal sexual debut	o__Bifidobacteriales	7.79332	0.226532	1.98e-07	0.0944368	1	17	3.41e-06
Age at vaginal sexual debut	s__Lactobacillus_crispatus	0.520775	-0.224042	2.71e-07	-0.0504948	0.87	793.5	4.2e-06
Age at vaginal sexual debut	s__Gardnerella_vaginalis	5.19297	0.161334	0.000233178	0.0325099	0.91	89	0.00212604
Age at vaginal sexual debut	g__Gardnerella	5.19297	0.161334	0.000233178	0.0325099	0.91	89	0.00212604
Age at vaginal sexual debut	s__Gardnerella_vaginalis_t__Gardnerella_vaginalis_unclassified	5.19297	0.161334	0.000233178	0.0325099	0.91	89	0.00212604
Age at vaginal sexual debut	o__Rhizobiales	1.80319	-0.140482	0.00137775	0	0	361.5	0.0106775
Age at vaginal sexual debut	f__Bartonellaceae	2.3765	-0.137821	0.00170049	0	0	262.5	0.0114598
Age at vaginal sexual debut	g__Bartonella	2.3765	-0.137821	0.00170049	0	0	262.5	0.0114598
Age at vaginal sexual debut	s__Bartonella_unclassified	2.3765	-0.137821	0.00170049	0	0	262.5	0.0114598
Age at vaginal sexual debut	g__Scardovia	1.0424	0.117806	0.00738675	0	0	663	0.0369338
Age at vaginal sexual debut	s__Scardovia_unclassified	0.74131	0.115188	0.00882029	0.0548352	0.98	801.5	0.0427233
Age at vaginal sexual debut	s__Lactobacillus_iners	1.78411	-0.11098	0.011647	-0.000719301	0.06	449.5	0.0498695
Age at vaginal sexual debut	s__Lactobacillus_iners_t__Lactobacillus_iners_unclassified	1.67068	-0.110643	0.0119043	-0.00184915	0.11	481.5	0.0498695
Age at vaginal sexual debut	p__Proteobacteria	1.58056	-0.110033	0.0123844	0	0	498	0.0505154
Age at vaginal sexual debut	c__Gammaproteobacteria	1.71245	-0.087336	0.0473819	0	0	594	0.174862
Frequency of sexual activity	g__Bifidobacterium	1.79858	0.0903523	0.0402056	0.00155109	0.11	553	0.683758
Frequency of sexual activity	s__Actinomyces_neuii	-0.808892	0.107178	0.0148621	0	0	1907.5	0.683758
Frequency of sexual activity	s__Actinomyces_neuii_t__GCF_000296485	-0.808892	0.107178	0.0148621	0	0	1907.5	0.683758
Frequency of sexual activity	s__Bifidobacterium_breve	0.370804	0.0872857	0.04751	0	0	1176.5	0.683758
Frequency of sexual activity	s__Bifidobacterium_breve_t__Bifidobacterium_breve_unclassified	0.370804	0.0872857	0.04751	0	0	1176.5	0.683758
Sexual intercourse within 24 hours	c__Bacteroidia	-0.0265933	-0.0891889	0.0428565	0	0	1451.5	0.684726
Sexual intercourse within 24 hours	o__Bacteroidales	-0.0265933	-0.0891889	0.0428565	0	0	1451.5	0.684726
Sexual intercourse within 24 hours	p__Bacteroidetes	0.119253	-0.092379	0.0359187	0	0	1315	0.684726
Age at menarche	f__Viruses_noname	1.19183	-0.129249	0.00326939	0	0	573	0.253378
Age at menarche	g__Viruses_noname	1.19183	-0.129249	0.00326939	0	0	573	0.253378
Menstrual cycle	f__Orthomyxoviridae	1.83263	0.0935134	0.0336935	6.48e-05	0.03	522	0.946482
Menstrual period	s__Streptococcus_agalactiae	0.599863	0.125128	0.00441788	0.00723653	0.37	868.5	0.342386
Menstrual period	s__Streptococcus_agalactiae_t__Streptococcus_agalactiae_unclassified	0.599863	0.125128	0.00441788	0.00723653	0.37	868.5	0.342386
Menstrual period	o__Caudovirales	0.43838	-0.0866664	0.0491127	0	0	1137.5	0.734943
Menstrual period	s__Prevotella_buccalis	1.20049	-0.0878461	0.0460978	0	0	745	0.734943
Menstrual period	s__Prevotella_buccalis_t__GCF_000177075	1.20049	-0.0878461	0.0460978	0	0	745	0.734943
Menstrual regularity	f__Leuconostocaceae	0.344133	-0.108849	0.0133632	0	0	1073	0.414258
Menstrual regularity	g__Weissella	1.62255	-0.110906	0.0117034	0	0	487.5	0.414258
Menstrual regularity	s__Lactobacillus_vaginalis	0.244768	-0.109827	0.0125497	-0.000618504	0.06	1129	0.414258
Menstrual regularity	s__Lactobacillus_vaginalis_t__GCF_000159435	0.244768	-0.109827	0.0125497	-0.000618504	0.06	1129	0.414258
Menstrual regularity	s__Weissella_unclassified	1.62255	-0.110906	0.0117034	0	0	487.5	0.414258
Days since last menstrual bleeding	g__Propionibacteriaceae_unclassified	0.449259	0.093072	0.034545	0	0	1086	0.585485
Days since last menstrual bleeding	o__Actinomycetales	0.721254	0.0971782	0.0272906	-8.08e-05	0.03	900	0.585485
Days since last menstrual bleeding	s__Lactobacillus_iners	4.93854	-0.133083	0.00245195	-0.00965232	0.35	140	0.380052
Days since last menstrual bleeding	s__Lactobacillus_iners_t__Lactobacillus_iners_unclassified	1.99074	-0.116363	0.00814857	-0.00873779	0.33	386	0.585485
Dysmenorrhea	f__Moraxellaceae	0.0537884	0.136389	0.00190169	0	0	1207.5	0.098254
Dysmenorrhea	g__Acinetobacter	0.0537884	0.136389	0.00190169	0	0	1207.5	0.098254
Dysmenorrhea	f__Pseudomonadaceae	0.210965	0.12461	0.00458577	0	0	1121.5	0.118466
Dysmenorrhea	g__Pseudomonas	0.210965	0.12461	0.00458577	0	0	1121.5	0.118466
Dysmenorrhea	s__Pseudomonas_unclassified	0.0448656	0.12461	0.00458577	0	0	1253.5	0.118466
Dysmenorrhea	f__Enterobacteriaceae	0.320181	0.100353	0.0226183	0	0	1132	0.192441
Dysmenorrhea	f__Leuconostocaceae	0.0733242	0.103375	0.0188328	0	0	1293	0.192441
Dysmenorrhea	o__Enterobacteriales	0.320181	0.100353	0.0226183	0	0	1132	0.192441
Dysmenorrhea	o__Lactobacillales	0.29745	0.0956635	0.0297974	0.00102822	0.13	1167.5	0.192441
Dysmenorrhea	p__Firmicutes	1.07854	0.100929	0.0218501	0.00134684	0.15	721	0.192441
Dysmenorrhea	c__Gammaproteobacteria	0.317499	0.087879	0.046016	0	0	1200.5	0.237749
Dysmenorrhea	s__Lactobacillus_crispatus	-0.075467	0.108907	0.0133138	0.017067	0.58	1375	0.192441
Menstrual blood volume	c__Negativicutes	2.05939	0.102168	0.0202728	0	0	430	0.221443
Menstrual blood volume	f__Comamonadaceae	1.00771	0.102814	0.0194908	0	0	735	0.221443
Menstrual blood volume	f__Streptococcaceae	0.213553	0.104373	0.0177104	5.59e-05	0.02	1183.5	0.221443
Menstrual blood volume	f__Veillonellaceae	1.32705	0.10155	0.0210471	0	0	628	0.221443
Menstrual blood volume	g__Dialister	0.771234	0.0947346	0.0314306	0.00419761	0.27	875	0.221443
Menstrual blood volume	g__Propionibacterium	0.10203	0.106767	0.0152523	0.000740186	0.16	1244.5	0.221443
Menstrual blood volume	g__Streptococcus	0.213553	0.104373	0.0177104	5.59e-05	0.02	1183.5	0.221443
Menstrual blood volume	o__Burkholderiales	0.847199	0.0985737	0.0251436	0	0	831	0.221443
Menstrual blood volume	o__Selenomonadales	2.05939	0.102168	0.0202728	0	0	430	0.221443
Menstrual blood volume	s__Dialister_micraerophilus	0.771234	0.0947346	0.0314306	0.00419761	0.27	875	0.221443
Menstrual blood volume	s__Dialister_micraerophilus_t__Dialister_micraerophilus_unclassified	0.771234	0.0947346	0.0314306	0.00419761	0.27	875	0.221443
Menstrual blood volume	s__Lactobacillus_sp_7_1_47FAA	0.857726	-0.0990714	0.024414	-0.0048266	0.25	821	0.221443
Menstrual blood volume	s__Lactobacillus_sp_7_1_47FAA_t__GCF_000227195	0.857726	-0.0990714	0.024414	-0.0048266	0.25	821	0.221443
Menstrual blood volume	s__Streptococcus_agalactiae	2.02429	0.0959581	0.029295	0.0142768	0.73	475	0.221443
Menstrual blood volume	s__Streptococcus_agalactiae_t__Streptococcus_agalactiae_unclassified	2.02429	0.0959581	0.029295	0.0142768	0.73	475	0.221443
Pregnancy history	s__Lactobacillus_crispatus	9.17145	-0.303868	1.75e-12	-0.120367	0.99	1	1.46e-10
Pregnancy history	s__Lactobacillus_crispatus_t__Lactobacillus_crispatus_unclassified	8.64956	-0.30343	1.89e-12	-0.119544	0.99	2.5	1.46e-10
Pregnancy history	s__Bartonella_unclassified	2.33813	-0.244277	1.9e-08	-0.0116019	0.46	177	5.89e-07
Pregnancy history	f__Bartonellaceae	2.33813	-0.244277	1.9e-08	-0.0116019	0.46	177	5.89e-07
Pregnancy history	g__Bartonella	2.33813	-0.244277	1.9e-08	-0.0116019	0.46	177	5.89e-07
Pregnancy history	f__Lactobacillaceae	4.28353	-0.241671	2.71e-08	-0.0412099	0.79	54.5	6.12e-07
Pregnancy history	g__Lactobacillus	5.06191	-0.241539	2.76e-08	-0.0412041	0.79	32.5	6.12e-07
Pregnancy history	p__Firmicutes	5.61775	-0.23971	3.54e-08	-0.0553693	0.89	25.5	6.85e-07
Pregnancy history	o__Rhizobiales	2.27428	-0.236801	5.22e-08	-0.0114777	0.46	192	8.99e-07
Pregnancy history	o__Lactobacillales	4.79643	-0.230309	1.22e-07	-0.0403138	0.75	47	1.89e-06
Pregnancy history	c__Bacilli	4.96836	-0.227654	1.72e-07	-0.0447567	0.82	42	2.42e-06
Pregnancy history	p__Proteobacteria	1.28365	-0.186563	2e-05	0	0	462	0.000134638
Pregnancy history	s__Acinetobacter_unclassified	1.36567	-0.181685	3.3e-05	0	0	431.5	0.000198384
Pregnancy history	s__Lactobacillus_vaginalis	2.46634	-0.181604	3.33e-05	-0.000345573	0.03	197	0.000198384
Pregnancy history	s__Lactobacillus_vaginalis_t__GCF_000159435	2.46634	-0.181604	3.33e-05	-0.000345573	0.03	197	0.000198384
Pregnancy history	c__Actinobacteria	3.52527	0.176865	5.35e-05	0.0394636	0.78	125	0.000261864
Pregnancy history	p__Actinobacteria	3.52527	0.176865	5.35e-05	0.0394636	0.78	125	0.000261864
Pregnancy history	s__Lactobacillus_jensenii	2.71076	-0.132476	0.0025675	-6.28e-05	0.02	238	0.00925494
Pregnancy history	f__Anelloviridae	1.14678	0.128892	0.00335705	0.00661087	0.24	589.5	0.0110711
Pregnancy history	s__Torque_teno_virus	1.36496	0.12615	0.0041033	0	0	521	0.0120002
Pregnancy history	f__Bifidobacteriaceae	2.68639	0.126944	0.00387328	0.0308448	0.66	258.5	0.0120002
Pregnancy history	g__Anelloviridae_noname	1.36496	0.12615	0.0041033	0	0	521	0.0120002
Pregnancy history	o__Bifidobacteriales	2.68639	0.126944	0.00387328	0.0308448	0.66	258.5	0.0120002
Pregnancy history	s__Torque_teno_virus_t__PRJNA70005	1.36496	0.12615	0.0041033	0	0	521	0.0120002
Pregnancy history	s__Lactobacillus_jensenii_t__Lactobacillus_jensenii_unclassified	1.95982	-0.122836	0.00520423	-5.79e-05	0.01	383	0.0149381
Pregnancy history	c__Saccharomycetes	2.39517	-0.115274	0.0087694	5.36e-05	0.01	318.5	0.0234355
Pregnancy history	o__Saccharomycetales	2.39517	-0.115274	0.0087694	5.36e-05	0.01	318.5	0.0234355
Pregnancy history	p__Ascomycota	2.39517	-0.115274	0.0087694	5.36e-05	0.01	318.5	0.0234355
Pregnancy history	f__Saccharomycetaceae	1.8097	-0.100406	0.0225476	0	0	496.5	0.0582479
Pregnancy history	g__Megasphaera	1.82348	-0.0940107	0.0327557	-0.000994574	0.13	522	0.0805895
Number of pregnancy	s__Lactobacillus_crispatus	8.6286	-0.27758	1.39e-10	-0.00339484	0.13	3.5	1.15e-08
Number of pregnancy	s__Lactobacillus_crispatus_t__Lactobacillus_crispatus_unclassified	8.86414	-0.277185	1.48e-10	-0.00343376	0.13	3	1.15e-08
Number of pregnancy	s__Bartonella_unclassified	4.08396	-0.245011	1.72e-08	-0.00484174	0.23	54.5	5.33e-07
Number of pregnancy	f__Bartonellaceae	4.08396	-0.245011	1.72e-08	-0.00484174	0.23	54.5	5.33e-07
Number of pregnancy	g__Bartonella	4.08396	-0.245011	1.72e-08	-0.00484174	0.23	54.5	5.33e-07
Number of pregnancy	o__Rhizobiales	3.24673	-0.236553	5.39e-08	-0.00490164	0.23	98.5	1.39e-06
Number of pregnancy	p__Firmicutes	5.38162	-0.226295	2.04e-07	-0.0122914	0.35	35.5	4.52e-06
Number of pregnancy	f__Lactobacillaceae	4.51764	-0.218135	5.63e-07	-0.00235202	0.1	59.5	8.84e-06
Number of pregnancy	g__Lactobacillus	5.34102	-0.218032	5.7e-07	-0.0023519	0.1	40.5	8.84e-06
Number of pregnancy	o__Lactobacillales	4.85275	-0.219646	4.68e-07	-0.0104825	0.36	51	8.84e-06
Number of pregnancy	c__Bacilli	4.93716	-0.215702	7.57e-07	-0.0103962	0.33	51.5	1.07e-05
Number of pregnancy	p__Proteobacteria	1.81277	-0.21296	1.05e-06	0	0	285	1.36e-05
Number of pregnancy	c__Betaproteobacteria	2.06294	-0.211966	1.18e-06	0	0	233	1.41e-05
Number of pregnancy	g__Comamonas	1.75617	-0.201019	4.18e-06	0	0	309	4.32e-05
Number of pregnancy	o__Pseudomonadales	2.36093	-0.182584	3.01e-05	0	0	213.5	0.00020296
Number of pregnancy	o__Burkholderiales	1.52565	-0.163454	0.000192185	0	0	402	0.000960925
Number of pregnancy	c__Actinobacteria	4.33767	0.148096	0.000739326	0.0104688	0.37	123.5	0.00337046
Number of pregnancy	p__Actinobacteria	4.33767	0.148096	0.000739326	0.0104688	0.37	123.5	0.00337046
Number of pregnancy	s__Lactobacillus_jensenii	2.44051	-0.125788	0.00421248	-0.000150332	0.02	290	0.0181371
Number of pregnancy	k__Bacteria	1.83032	-0.123549	0.00494708	0	0	406	0.0191699
Number of pregnancy	f__Anelloviridae	2.07019	0.114826	0.00903682	0.000382504	0.03	369.5	0.0305374
Number of pregnancy	g__Anelloviridae_noname	3.4461	0.114478	0.00924932	2.77e-05	0.01	238.5	0.0305374
Number of pregnancy	s__Torque_teno_virus	3.4461	0.114478	0.00924932	2.77e-05	0.01	238.5	0.0305374
Number of pregnancy	s__Torque_teno_virus_t__PRJNA70005	3.4461	0.114478	0.00924932	2.77e-05	0.01	238.5	0.0305374
Number of pregnancy	c__Saccharomycetes	3.17408	-0.105586	0.016424	0	0	289.5	0.0468988
Number of pregnancy	f__Saccharomycetaceae	2.21289	-0.104801	0.0172466	0	0	389	0.0468988
Number of pregnancy	o__Saccharomycetales	3.17408	-0.105586	0.016424	0	0	289.5	0.0468988
Number of pregnancy	p__Ascomycota	3.17408	-0.105586	0.016424	0	0	289.5	0.0468988
Number of pregnancy	f__Bifidobacteriaceae	4.35982	0.102808	0.0194979	0.0148922	0.49	257	0.0512233
Number of pregnancy	o__Bifidobacteriales	4.35982	0.102808	0.0194979	0.0148922	0.49	257	0.0512233
Number of spontaneous abortion	f__Actinomycetaceae	1.54184	0.0950399	0.0308855	0.0212231	0.52	588	0.595888
Number of spontaneous abortion	f__Viruses_noname	0.966954	-0.0891829	0.0428705	0	0	832.5	0.595888
Number of spontaneous abortion	g__Mobiluncus	1.03215	0.100333	0.0226458	0.00812272	0.45	743.5	0.595888
Number of spontaneous abortion	g__Viruses_noname	0.966954	-0.0891829	0.0428705	0	0	832.5	0.595888
Number of spontaneous abortion	s__Lactobacillus_iners	4.96249	-0.12646	0.0040122	-0.00872433	0.52	162.5	0.310946
Number of spontaneous abortion	s__Lactobacillus_iners_t__Lactobacillus_iners_unclassified	3.85798	-0.109639	0.0127023	-0.00871176	0.5	242	0.595888
Number of vaginal deliveries	s__Lactobacillus_crispatus	3.45886	-0.1716	8.94e-05	-0.0116059	0.37	133.5	0.00113592
Number of vaginal deliveries	s__Lactobacillus_crispatus_t__Lactobacillus_crispatus_unclassified	4.40619	-0.171339	9.17e-05	-0.012161	0.39	101	0.00113592
Number of vaginal deliveries	s__Bartonella_unclassified	1.93608	-0.195692	7.54e-06	-0.00172359	0.14	271	0.000292175
Number of vaginal deliveries	f__Bartonellaceae	1.93608	-0.195692	7.54e-06	-0.00172359	0.14	271	0.000292175
Number of vaginal deliveries	g__Bartonella	1.93608	-0.195692	7.54e-06	-0.00172359	0.14	271	0.000292175
Number of vaginal deliveries	o__Rhizobiales	2.3125	-0.200129	4.62e-06	-0.0018936	0.14	206.5	0.000292175
Number of vaginal deliveries	c__Betaproteobacteria	1.33479	-0.190769	1.28e-05	0.000452757	0.11	438	0.000397593
Number of vaginal deliveries	c__Alphaproteobacteria	1.79661	-0.180199	3.84e-05	-1.62e-05	0.01	318.5	0.000849326
Number of vaginal deliveries	f__Gallionellaceae	2.47991	-0.170163	0.000102599	-0.0010395	0.1	206.5	0.00113592
Number of vaginal deliveries	g__Gallionellaceae_unclassified	2.47991	-0.170163	0.000102599	-0.0010395	0.1	206.5	0.00113592
Number of vaginal deliveries	o__Gallionellales	2.47991	-0.170163	0.000102599	-0.0010395	0.1	206.5	0.00113592
Number of vaginal deliveries	p__Firmicutes	2.91546	-0.162438	0.000210924	-0.0105114	0.33	176	0.00217955
Number of vaginal deliveries	s__Prevotella_timonensis	2.18114	-0.15991	0.000265181	0	0	264.5	0.0022835
Number of vaginal deliveries	f__Actinomycetaceae	1.50467	-0.160632	0.000248486	0	0	410	0.0022835
Number of vaginal deliveries	s__Prevotella_timonensis_t__GCF_000177055	2.18114	-0.15991	0.000265181	0	0	264.5	0.0022835
Number of vaginal deliveries	c__Bacilli	2.90501	-0.154624	0.000423361	-0.00823518	0.29	183	0.00336183
Number of vaginal deliveries	p__Proteobacteria	2.3297	-0.154344	0.000433785	0	0	248.5	0.00336183
Number of vaginal deliveries	o__Lactobacillales	2.11475	-0.15235	0.000515392	-0.0102039	0.36	276.5	0.00380408
Number of vaginal deliveries	f__Lactobacillaceae	3.42831	-0.148127	0.000737441	-0.00495528	0.22	156	0.0042707
Number of vaginal deliveries	g__Lactobacillus	3.48793	-0.148022	0.000743929	-0.00495673	0.22	154.5	0.0042707
Number of vaginal deliveries	c__Viruses_noname	2.54158	0.143402	0.00108896	0.0755515	0.9	225.5	0.00456187
Number of vaginal deliveries	k__Viruses	2.54158	0.143402	0.00108896	0.0755515	0.9	225.5	0.00456187
Number of vaginal deliveries	p__Viruses_noname	2.54158	0.143402	0.00108896	0.0755515	0.9	225.5	0.00456187
Number of vaginal deliveries	o__Actinomycetales	2.59484	-0.137805	0.00170273	-0.000451451	0.07	233	0.00628388
Number of vaginal deliveries	s__Lactobacillus_jensenii	2.43898	-0.134322	0.00223061	-6e-05	0.01	261.5	0.00804057
Number of vaginal deliveries	s__Lactobacillus_sp_7_1_47FAA	2.8773	0.130928	0.00288501	0.0564372	0.87	235	0.00912605
Number of vaginal deliveries	s__Lactobacillus_sp_7_1_47FAA_t__GCF_000227195	2.8773	0.130928	0.00288501	0.0564372	0.87	235	0.00912605
Number of vaginal deliveries	f__Corynebacteriaceae	1.70036	-0.125892	0.00418096	0	0	431.5	0.0117827
Number of vaginal deliveries	g__Corynebacterium	1.70036	-0.125892	0.00418096	0	0	431.5	0.0117827
Number of vaginal deliveries	s__Lactobacillus_jensenii_t__Lactobacillus_jensenii_unclassified	2.96693	-0.12294	0.00516585	-2.9e-05	0.01	250.5	0.0142983
Number of caesarean deliveries	s__Lactobacillus_crispatus	5.95674	-0.19685	6.64e-06	-0.0332576	0.8	44.5	0.000522786
Number of caesarean deliveries	s__Lactobacillus_crispatus_t__Lactobacillus_crispatus_unclassified	5.40813	-0.196708	6.75e-06	-0.0341206	0.8	49	0.000522786
Number of caesarean deliveries	f__Lactobacillaceae	4.90619	-0.156604	0.000355896	-0.0535671	0.89	101	0.01383
Number of caesarean deliveries	g__Lactobacillus	4.20908	-0.156572	0.000356903	-0.0535698	0.89	120.5	0.01383
Number of caesarean deliveries	c__Actinobacteria	3.02145	0.14192	0.00122773	0.0128487	0.5	190	0.0317165
Number of caesarean deliveries	p__Actinobacteria	3.02145	0.14192	0.00122773	0.0128487	0.5	190	0.0317165
Number of caesarean deliveries	s__Ureaplasma_parvum	1.22148	-0.135489	0.00203903	-0.00299194	0.23	542	0.0346325
Number of caesarean deliveries	o__Lactobacillales	4.77583	-0.1343	0.00223436	-0.0393866	0.84	144	0.0346325
Number of caesarean deliveries	s__Ureaplasma_parvum_t__Ureaplasma_parvum_unclassified	1.22148	-0.135489	0.00203903	-0.00299194	0.23	542	0.0346325
Number of caesarean deliveries	p__Firmicutes	2.84823	-0.128507	0.0034538	-0.022587	0.63	246.5	0.0486672
Number of caesarean deliveries	c__Bacilli	2.38811	-0.126439	0.00401806	-0.0216423	0.62	295.5	0.0518999
Number of caesarean deliveries	o__Actinomycetales	3.0513	0.121187	0.00584538	0.055656	0.88	247	0.069695
Number of caesarean deliveries	f__Bartonellaceae	1.67791	-0.113238	0.0100437	-0.000341984	0.03	466	0.0864875
Number of caesarean deliveries	g__Bartonella	1.67791	-0.113238	0.0100437	-0.000341984	0.03	466	0.0864875
Number of caesarean deliveries	s__Bartonella_unclassified	1.67791	-0.113238	0.0100437	-0.000341984	0.03	466	0.0864875
Number of caesarean deliveries	f__Viruses_noname	1.09189	-0.106069	0.0159356	0	0	676.5	0.0982507
Number of caesarean deliveries	g__Viruses_noname	1.09189	-0.106069	0.0159356	0	0	676.5	0.0982507
Number of caesarean deliveries	s__Lactobacillus_vaginalis	1.86265	-0.10582	0.016186	-0.00141674	0.14	446	0.0982507
Number of caesarean deliveries	s__Lactobacillus_vaginalis_t__GCF_000159435	1.86265	-0.10582	0.016186	-0.00141674	0.14	446	0.0982507
Number of caesarean deliveries	g__Bifidobacterium	2.14473	0.104394	0.0176865	0.00452079	0.23	405.5	0.100501
Number of caesarean deliveries	o__Rhizobiales	1.56309	-0.0980148	0.0259853	-0.000312077	0.03	570.5	0.111881
Number of caesarean deliveries	f__Bifidobacteriaceae	1.09737	0.0944503	0.0319454	0.00791859	0.38	745	0.122944
Number of caesarean deliveries	f__Corynebacteriaceae	4.15294	0.0927915	0.0350955	0.00542541	0.36	316.5	0.122944
Number of caesarean deliveries	g__Corynebacterium	4.15294	0.0927915	0.0350955	0.00542541	0.36	316.5	0.122944
Number of caesarean deliveries	o__Bifidobacteriales	1.09737	0.0944503	0.0319454	0.00791859	0.38	745	0.122944
Number of caesarean deliveries	f__Propionibacteriaceae	1.94251	0.0910355	0.0387146	0	0	519	0.130451
Number of abortion	f__Comamonadaceae	1.74267	-0.13108	0.00285218	0	0	400	0.147363
Number of abortion	g__Comamonas	2.89686	-0.137293	0.00177236	0	0	216	0.147363
Number of abortion	s__Comamonas_unclassified	2.52424	-0.135117	0.00209835	0	0	249	0.147363
Number of abortion	p__Proteobacteria	1.75025	-0.110844	0.0117502	0	0	459	0.303546
Number of abortion	f__Bartonellaceae	1.64681	-0.098013	0.025988	0	0	552.5	0.335678
Number of abortion	g__Bartonella	1.64681	-0.098013	0.025988	0	0	552.5	0.335678
Number of abortion	o__Burkholderiales	1.98679	-0.105938	0.0160671	0	0	421	0.335678
Number of abortion	o__Pseudomonadales	2.79628	-0.102018	0.0204588	0	0	342.5	0.335678
Number of abortion	s__Bartonella_unclassified	1.64681	-0.098013	0.025988	0	0	552.5	0.335678
Number of abortion	c__Gammaproteobacteria	1.02092	-0.0872893	0.0475008	0	0	818	0.414423
Number of abortion	o__Rhizobiales	1.39956	-0.0916052	0.0375072	0	0	652.5	0.414423
Current breast-feeding	g__Lactobacillus	5.80816	-0.193299	9.78e-06	-0.0857449	1	50.5	0.000754704
Current breast-feeding	f__Lactobacillaceae	5.71963	-0.193299	9.78e-06	-0.0857419	1	51	0.000754704
Current breast-feeding	o__Lactobacillales	4.04281	-0.184657	2.43e-05	-0.0806051	0.99	98	0.000754704
Current breast-feeding	c__Bacilli	1.69809	-0.176446	5.58e-05	-0.0654736	0.98	349.5	0.00123492
Current breast-feeding	p__Firmicutes	2.69692	-0.177991	4.79e-05	-0.0695792	0.99	179	0.00123492
Current breast-feeding	o__Gallionellales	-0.0091384	-0.136047	0.00195289	0	0	1255.5	0.0189186
Current breast-feeding	c__Alphaproteobacteria	0.884075	-0.128947	0.00334343	0.0344783	0.53	701	0.0272753
Current breast-feeding	c__Actinobacteria	2.18959	0.103806	0.0183405	0.0128437	0.45	402	0.123599
Current breast-feeding	p__Actinobacteria	2.18959	0.103806	0.0183405	0.0128437	0.45	402	0.123599
Condom	c__Betaproteobacteria	-0.770344	-0.0925543	0.0355669	-0.0133443	0.51	1962.5	0.541408
Condom	f__Prevotellaceae	-0.0289914	0.0897619	0.041533	0.00068275	0.05	1452	0.541408
Condom	g__Comamonas	-0.270833	-0.0895866	0.0419341	0	0	1632.5	0.541408
Condom	g__Prevotella	0.293511	0.0897619	0.041533	0.000682739	0.05	1206	0.541408
Condom	o__Burkholderiales	0.399414	-0.0960563	0.029129	-0.00290448	0.29	1110.5	0.541408
Condom	p__Bacteroidetes	-0.468567	0.0878871	0.0459958	0.000863475	0.07	1780.5	0.541408
Condom	p__Proteobacteria	-0.469648	-0.109462	0.012848	0	0	1663.5	0.541408
Condom	s__Comamonas_unclassified	-0.402935	-0.103011	0.0192576	0	0	1648	0.541408
Condom	s__Lactobacillus_gasseri	-0.703005	0.103354	0.0188562	0.00345807	0.19	1862.5	0.541408
Condom	s__Lactobacillus_gasseri_t__Lactobacillus_gasseri_unclassified	-0.0105785	0.0921372	0.036409	0.0081638	0.36	1429	0.541408
Condom	s__Lactobacillus_iners	0.241163	-0.118795	0.00690208	-0.00300303	0.16	1110.5	0.541408
Condom	s__Lactobacillus_iners_t__GCF_000179935	0.395677	-0.102425	0.0199578	-0.00238721	0.2	1076.5	0.541408
Condom	s__Lactobacillus_iners_t__Lactobacillus_iners_unclassified	-0.668198	-0.0899515	0.0411028	-0.00175436	0.13	1918	0.541408
Oral contraceptives	s__Comamonas_unclassified	2.68799	0.146788	0.000824532	0	0	209.5	0.0792972
Oral contraceptives	s__Ureaplasma_parvum	0.0628672	0.139123	0.00153478	0	0	1188	0.0792972
Oral contraceptives	s__Ureaplasma_parvum_t__Ureaplasma_parvum_unclassified	0.0628672	0.139123	0.00153478	0	0	1188	0.0792972
Oral contraceptives	g__Comamonas	1.90621	0.131163	0.00283453	0	0	359.5	0.109838
Oral contraceptives	f__Comamonadaceae	1.05461	0.126851	0.00389939	0	0	634	0.120881
Oral contraceptives	g__Ureaplasma	0.0871395	0.116243	0.0082153	0	0	1227	0.18191
Oral contraceptives	s__Ureaplasma_unclassified	0.72346	0.116545	0.00804921	0	0	808	0.18191
Oral contraceptives	o__Burkholderiales	1.35283	0.11276	0.0103657	0	0	560	0.200835
Oral contraceptives	s__Lactobacillus_gasseri	0.293321	-0.104792	0.0172567	0	0	1121	0.205752
Oral contraceptives	s__Lactobacillus_gasseri_t__Lactobacillus_gasseri_unclassified	0.686101	-0.0990077	0.0245064	-0.00889006	0.63	911	0.27132
Frequency of oral contraceptive	f__Mycoplasmataceae	0.124226	0.125382	0.00433798	0	0	1178.5	0.168493
Frequency of oral contraceptive	o__Mycoplasmatales	0.124226	0.125382	0.00433798	0	0	1178.5	0.168493
Frequency of oral contraceptive	s__Lactobacillus_crispatus	2.76997	0.0960764	0.0290953	0.00883503	0.32	374.5	0.369704
Frequency of oral contraceptive	s__Lactobacillus_crispatus_t__Lactobacillus_crispatus_unclassified	3.8817	0.0965662	0.0282807	0.00972992	0.37	308	0.369704
HPV vaccine	f__Orthomyxoviridae	-0.0231267	0.0877776	0.0462683	0	0	1461	0.585125
HPV vaccine	s__Escherichia_unclassified	-0.131786	-0.0915261	0.0376729	0	0	1510.5	0.585125
HPV vaccine	s__Lactobacillus_iners	1.09506	0.0884372	0.0446465	0.00145261	0.08	782.5	0.585125
Vaginal douching within 1 month	f__Enterobacteriaceae	-0.495218	0.112211	0.010747	0.0225409	0.64	1672.5	0.292679
Vaginal douching within 1 month	o__Enterobacteriales	-0.495218	0.112211	0.010747	0.0225409	0.64	1672.5	0.292679
Vaginal douching within 1 month	g__Peptoniphilus	-0.410852	0.10208	0.0203819	0	0	1658.5	0.389838
Vaginal douching within 1 month	s__Prevotella_bivia	-0.495533	0.0936351	0.033462	0	0	1763	0.389838
Vaginal douching within 1 month	s__Prevotella_bivia_t__Prevotella_bivia_unclassified	-0.495533	0.0936351	0.033462	0	0	1763	0.389838
Antibiotics within 1 month	c__Gammaproteobacteria	0.293121	0.13055	0.00296783	0.0361092	0.59	1041.5	0.460014
Antibiotics within 1 month	f__Enterobacteriaceae	0.981599	0.0925623	0.035551	0.0453856	0.59	802.5	0.612268
Antibiotics within 1 month	g__Escherichia	0.279113	0.09898	0.0245466	0.0450475	0.6	1165	0.612268
Antibiotics within 1 month	o__Enterobacteriales	0.981599	0.0925623	0.035551	0.0453856	0.59	802.5	0.612268
Antibiotics within 1 month	s__Escherichia_coli	0.595594	0.102023	0.0204518	0.0480291	0.64	951	0.612268
Antibiotics within 1 month	s__Escherichia_coli_t__Escherichia_coli_unclassified	0.595594	0.102023	0.0204518	0.0480291	0.64	951	0.612268
Antibiotics within 1 month	s__Pseudomonas_unclassified	-0.490536	0.0956317	0.0298522	0	0	1752.5	0.612268
Probiotics within 1 month	c__Alphaproteobacteria	0.092567	0.0901005	0.0407673	0	0	1351	0.403375
Probiotics within 1 month	f__Mycoplasmataceae	-0.104705	-0.090927	0.0389483	0	0	1491	0.403375
Probiotics within 1 month	f__Viruses_noname	0.353932	0.0902046	0.0405344	0	0	1164.5	0.403375
Probiotics within 1 month	g__Viruses_noname	0.353932	0.0902046	0.0405344	0	0	1164.5	0.403375
Probiotics within 1 month	o__Mycoplasmatales	-0.104705	-0.090927	0.0389483	0	0	1491	0.403375
Probiotics within 1 month	s__Bifidobacterium_breve	-0.306173	0.0865398	0.049446	0.00603944	0.24	1676.5	0.403375
Probiotics within 1 month	s__Bifidobacterium_breve_t__Bifidobacterium_breve_unclassified	-0.306173	0.0865398	0.049446	0.00603944	0.24	1676.5	0.403375
Probiotics within 1 month	s__Comamonas_testosteroni	0.0804055	-0.101337	0.0213195	-0.0276312	0.98	1301.5	0.403375
Probiotics within 1 month	s__Comamonas_testosteroni_t__Comamonas_testosteroni_unclassified	0.0804055	-0.101337	0.0213195	-0.0276312	0.98	1301.5	0.403375
Probiotics within 1 month	s__Pseudomonas_unclassified	-0.142705	0.103839	0.018303	0	0	1447	0.403375
Probiotics within 1 month	s__Lactobacillus_iners	0.917745	-0.0874903	0.0469903	-0.00264834	0.17	866.5	0.403375
Probiotics within 1 month	s__Lactobacillus_iners_t__Lactobacillus_iners_unclassified	2.37264	-0.0868702	0.0485805	-0.0107366	0.45	472.5	0.403375
Self-reported bacterial vaginosis	f__Streptococcaceae	0.0038978	-0.0867089	0.0490015	-1.61e-05	0.01	1449	0.548715
Self-reported bacterial vaginosis	g__Streptococcus	0.0038978	-0.0867089	0.0490015	-1.61e-05	0.01	1449	0.548715
Self-reported cervicitis	f__Pseudomonadaceae	0.824964	-0.12033	0.0062062	0	0	752	0.24049
Self-reported cervicitis	g__Pseudomonas	0.824964	-0.12033	0.0062062	0	0	752	0.24049
Self-reported cervicitis	o__Pseudomonadales	0.662432	-0.125578	0.00427686	0	0	825	0.24049
Self-reported cervicitis	s__Pseudomonas_unclassified	0.548578	-0.12033	0.0062062	0	0	911.5	0.24049
Self-reported cervicitis	c__Gammaproteobacteria	0.279864	-0.113108	0.0101302	0	0	1094	0.314035
Self-reported cervicitis	c__Viruses_noname	1.20548	0.088235	0.0451384	-0.00100603	0.52	739	0.343509
Self-reported cervicitis	f__Anelloviridae	2.34545	0.102481	0.0198906	0.00786968	0.35	384.5	0.343509
Self-reported cervicitis	k__Viruses	1.20548	0.088235	0.0451384	-0.00100603	0.52	739	0.343509
Self-reported cervicitis	o__Viruses_noname	1.38504	0.104464	0.0176099	0	0	582.5	0.343509
Self-reported cervicitis	p__Firmicutes	1.19272	-0.0889632	0.0433873	-0.00430483	0.26	742.5	0.343509
Self-reported cervicitis	p__Viruses_noname	1.20548	0.088235	0.0451384	-0.00100603	0.52	739	0.343509
Self-reported cervicitis	s__Lactobacillus_crispatus	0.95227	-0.0992959	0.0240909	-0.0119776	0.42	783.5	0.343509
Self-reported cervicitis	s__Lactobacillus_crispatus_t__Lactobacillus_crispatus_unclassified	0.587471	-0.099107	0.0243625	-0.0120224	0.42	972	0.343509
